# Rewiring of RNA–protein coupling in osteocytes in response to hyperglycemic levels of glucose

**DOI:** 10.64898/2025.12.25.696466

**Authors:** Aseel Marahleh, Sherif Rashad, Eisuke Kanao, Ziqiu Fan, Fumitoshi Ohori, Hideki Kitaura

## Abstract

Osteocytes are central regulators of skeletal homeostasis, yet how their transcriptome and proteome jointly adapt to metabolic stress is unclear. Here, we combined RNA-sequencing with label-free quantitative proteomics in MLO-Y4 osteocytic cells exposed to hyperglycemic levels of glucose, to interrogate RNA–protein coupling at baseline and under hyperglycemic stress. Transcriptionally, high glucose and mannitol elicited overlapping osmoadaptive transcriptional programs indicative of metabolic remodeling, whereas high glucose alone induced mitochondrial and oxidative phosphorylation downregulation alongside selective activation of bone anabolic and inflammatory pathways. RNA–protein integration revealed moderate coupling at baseline, indicating that mRNA levels capture only part of the proteomic output. High glucose reorganized RNA-protein relationship, sorting genes into four patterns of matched or opposing RNA–protein responses. The four groups were enriched in distinct biological pathways that shaped cellular response to stress exposing significant post-transcriptional and translational control under high glucose levels. These data indicate that osteocytes adapt to stress through program-specific RNA–protein interactions in which post-transcriptional regulation of protein translation reshapes the proteome beyond what is predicted by mRNA levels.
