## Supplementary Table 1 for "Rewiring of RNA–protein coupling in osteocytes in response to hyperglycemic levels of glucose"

pathway_o	pathway	pval	padj	ES	NES	nMoreExtreme	size	leadingEdge
RA_Cholesterol_biosynthesis%R-MMU-191273	RA_Cholesterol_biosynthesis	0.001831502	0.0449804	0.916288125	2.424897574	1.00E-300	25	SREBF2;HMGCS1;DHCR24;SQLE;MSMO1;LSS;PMVK;HMGCR;MVD;NSDHL;FDPS;FDFT1;SREBF1;SC5D;ACAT2;DHCR7;IDI1;IDI2;MVK;HSD17B7
KEGG_Steroid_biosynthesis%mmu00100	KEGG_Steroid_biosynthesis	0.001926782	0.025873933	0.859847869	2.077602806	1.00E-300	17	DHCR24;SQLE;MSMO1;CYP51;LSS;NSDHL;FDFT1;SC5D;DHCR7;HSD17B7
RA_Fatty_acyl-CoA_biosynthesis%R-MMU-75105	RA_Fatty_acyl-CoA_biosynthesis	0.001901141	0.0449804	0.853898624	2.192034311	1.00E-300	21	ACLY;SLC25A1;ACSL3;ELOVL6;ELOVL5;ACSL4;TECR;CBR4
RA_NCAM_signaling_for_neurite_out-growth%R-MMU-375165	RA_NCAM_signaling_for_neurite_out-growth	0.001890359	0.0449804	0.82388443	2.036045185	1.00E-300	18	COL6A1;COL3A1;COL5A3;COL6A2;RPS6KA5;COL5A1;SPTBN1;GRB2;PTPRA;SOS1
KEGG_Terpenoid_backbone_biosynthesis%mmu00900	KEGG_Terpenoid_backbone_biosynthesis	0.001901141	0.025873933	0.817214469	2.075468127	1.00E-300	22	HMGCS1;PMVK;HMGCR;MVD;FDPS;ACAT2;IDI1;IDI2;PCYOX1;MVK;ICMT;ZMPSTE24;GGPS1
RA_ECM_proteoglycans%R-MMU-3000178	RA_ECM_proteoglycans	0.001831502	0.0449804	0.8033602	2.126041086	1.00E-300	25	COL1A1;COL6A1;TNC;COL3A1;COL5A3;COL6A2;COL5A1;COL1A2;BGN;ITGB5;ITGB3;FN1
RA_Collagen_biosynthesis_and_modifying_enzymes%R-MMU-1650814	RA_Collagen_biosynthesis_and_modifying_enzymes	0.001782531	0.0449804	0.795932978	2.251560377	1.00E-300	38	PLOD1;COL1A1;COL6A1;COL16A1;COL3A1;COL5A3;P4HB;PCOLCE;COL6A2;P4HA1;P4HA2;PLOD2;SERPINH1;COL5A1;COL8A1;COL1A2
KEGG_Starch_and_sucrose_metabolism%mmu00500	KEGG_Starch_and_sucrose_metabolism	0.001904762	0.025873933	0.795916257	2.013447419	1.00E-300	21	GPI1;HK1;PGM1;ENPP1;AGL;GYS1;ENPP3;PYGL;GBE1;GAA;GANC;PYGB;PGM2L1
RA_Synthesis_of_very_long-chain_fatty_acyl-CoAs%R-MMU-75876	RA_Synthesis_of_very_long-chain_fatty_acyl-CoAs	0.001862197	0.0449804	0.792782663	1.902862115	1.00E-300	16	ACSL3;ELOVL6;ELOVL5;ACSL4;TECR;ELOVL1;HACD1
RA_Assembly_of_collagen_fibrils_and_other_multimeric_structures%R-MMU-2022090	RA_Assembly_of_collagen_fibrils_and_other_multimeric_structures	0.001821494	0.0449804	0.791727728	2.130222352	1.00E-300	29	LOX;COL1A1;COL6A1;COL3A1;LOXL2;COL5A3;PCOLCE;COL6A2;COL5A1;COL8A1;COL1A2
RA_Metabolism_of_steroids%R-MMU-8957322	RA_Metabolism_of_steroids	0.001727116	0.0449804	0.775100114	2.475142972	1.00E-300	72	SREBF2;HMGCS1;DHCR24;SQLE;MSMO1;STARD4;LSS;PMVK;HMGCR;MVD;NSDHL;FDPS;FDFT1;SREBF1;SC5D;ACAT2;DHCR7;FDXR;IDI1;IDI2;MVK;HSD17B7;FDX1;STARD3;HSD17B11;HSD17B14;GGPS1;TSPO
RA_Collagen_formation%R-MMU-1474290	RA_Collagen_formation	0.00174216	0.0449804	0.774293291	2.289616726	1.00E-300	48	LOX;PLOD1;COL1A1;COL6A1;COL16A1;COL3A1;LOXL2;COL5A3;P4HB;PCOLCE;COL6A2;P4HA1;P4HA2;PLOD2;SERPINH1;COL5A1;COL8A1;COL1A2
RA_HDACs_deacetylate_histones%R-MMU-3214815	RA_HDACs_deacetylate_histones	0.001926782	0.0449804	0.770122607	1.995662462	1.00E-300	23	CHD3;CHD4;GATAD2B;KDM1A;SUDS3;RCOR1;HDAC1;RBBP4;ARID4B;REST
RA_Metabolism_of_steroid_hormones%R-MMU-196071	RA_Metabolism_of_steroid_hormones	0.001890359	0.0449804	0.767190377	1.868090119	1.00E-300	17	STARD4;FDXR;FDX1;STARD3;HSD17B11;HSD17B14;TSPO
RA_Signaling_by_PDGF%R-MMU-186797	RA_Signaling_by_PDGF	0.001782531	0.0449804	0.762277312	2.156354167	1.00E-300	38	STAT3;PDGFRA;PDGFRB;FURIN;COL6A1;PLAT;COL3A1;COL5A3;STAT5A;PIK3R1;COL6A2;PIK3R2;COL5A1;SPP1;PIK3CA;GRB2
KEGG_Butanoate_metabolism%mmu00650	KEGG_Butanoate_metabolism	0.001919386	0.025873933	0.759158483	1.807456428	1.00E-300	16	HMGCS1;ACAT2;HADH;HADHA;AACS;OXCT1
RA_Gluconeogenesis%R-MMU-70263	RA_Gluconeogenesis	0.001908397	0.0449804	0.744843733	1.923733472	1.00E-300	22	SLC25A1;TPI1;PGK1;ALDOA;MDH1;ENO1;PGAM2;SLC37A2
KEGG_Biosynthesis_of_unsaturated_fatty_acids%mmu01040	KEGG_Biosynthesis_of_unsaturated_fatty_acids	0.003898635	0.031411863	0.734032608	1.9452092	1	27	FADS1;FADS2;ELOVL6;ELOVL5;SCD1;SCD2;SCP2;HSD17B4;TECR;ACAA1A;ACOX1;ACOT1
RA_L1CAM_interactions%R-MMU-373760	RA_L1CAM_interactions	0.001792115	0.0449804	0.732019771	2.00739089	1.00E-300	31	NRP1;EGFR;DPYSL2;CLTC;MAPK3;RDX;DNM1;AP2B1;SDCBP;SPTBN1;ITGB3;AP2S1;MAPK1;CSNK2A1;AP2M1;AP2A1
KEGG_PPAR_signaling_pathway%mmu03320	KEGG_PPAR_signaling_pathway	0.001733102	0.025873933	0.731657778	2.265212848	1.00E-300	53	HMGCS1;ANGPTL4;DBI;FADS2;ACADM;ACSL3;CPT1A;SCD1;ACSL4;SCD2;SCP2;ME1;ACAA1A;CPT2;ACOX1;PLIN4;LPL;SLC27A4;ACADL
KEGG_Pentose_phosphate_pathway%mmu00030	KEGG_Pentose_phosphate_pathway	0.001897533	0.025873933	0.724512852	1.902581562	1.00E-300	25	H6PD;GPI1;ALDOA;PGD;TKT;PGM1;PFKL;G6PDX;PFKP
RA_Regulation_of_PTEN_gene_transcription%R-MMU-8943724	RA_Regulation_of_PTEN_gene_transcription	0.001751313	0.0449804	0.71366076	2.043920252	1.00E-300	39	CHD3;CHD4;MAF1;GATAD2B;CBX8;CBX4;RING1;MTOR;LAMTOR4;HDAC1;PHC1;BMI1;RBBP4;SUZ12
RA_Integrin_cell_surface_interactions%R-MMU-216083	RA_Integrin_cell_surface_interactions	0.001782531	0.0449804	0.711789376	2.013532297	1.00E-300	38	COL1A1;COL6A1;COL16A1;TNC;COL3A1;COL5A3;ITGB8;ITGA3;FBN1;COL6A2;COL5A1;COL8A1;SPP1;COL1A2;CD47;ITGB5;ITGB3;FN1
KEGG_Citrate_cycle_(TCA_cycle)%mmu00020	KEGG_Citrate_cycle_(TCA_cycle)	0.003802281	0.031411863	0.699071501	1.896939057	1	29	ACLY;IDH1;OGDH;MDH1;SDHA;IDH2;PCX;ACO2;CS;PDHB;FH1;SUCLG2;CSL;SDHB;SUCLG1;PDHA1
KEGG_Valine,_leucine_and_isoleucine_degradation%mmu00280	KEGG_Valine,_leucine_and_isoleucine_degradation	0.001782531	0.025873933	0.692214528	2.104470449	1.00E-300	48	HMGCS1;ACADM;ACAT2;ACAA2;HADH;ALDH6A1;ALDH7A1;MMUT;AUH;HADHA;ALDH9A1;ACAA1A;HADHB;AACS
KEGG_Fatty_acid_degradation%mmu00071	KEGG_Fatty_acid_degradation	0.001879699	0.025873933	0.689021496	1.9728506	1.00E-300	38	ACADM;ACSL3;ACADVL;CPT1A;ACAT2;ACSL4;ACAA2;HADH;ALDH7A1;HADHA;ALDH9A1;ACAA1A;HADHB;CPT2;ACOX1
KEGG_Pyruvate_metabolism%mmu00620	KEGG_Pyruvate_metabolism	0.001912046	0.025873933	0.662967023	1.863692214	1.00E-300	35	PKM;LDHA;ACACA;ACAT2;ACSS2;MDH1;ME1;ALDH7A1;ALDH9A1;PCX;AKR1A1;ACYP2;ACYP1;HAGH;GRHPR;GLO1
RA_Fatty_acid_metabolism%R-MMU-8978868	RA_Fatty_acid_metabolism	0.001697793	0.0449804	0.659179624	2.226878093	1.00E-300	99	ACLY;FADS1;DBI;FADS2;ACADM;SLC25A1;PTGS1;ACSL3;ELOVL6;ACADVL;CPT1A;ELOVL5;MID1IP1;ACSL4;ACAA2;SLC25A20;TECR;HADH;CBR4;HADHA;ACAD11;ACSF2;HADHB;CBR1;HACL1;CPT2
RA_Plasma_lipoprotein_assembly,_remodeling,_and_clearance%R-MMU-174824	RA_Plasma_lipoprotein_assembly,_remodeling,_and_clearance	0.001782531	0.0449804	0.654162931	1.895669098	1.00E-300	45	ANGPTL4;LDLR;SCARB1;FURIN;P4HB;CLTC;PRKACA;HDLBP;PRKACB;MYLIP;AP2B1;LIPA;AP2S1;AP2M1;LPL;AP2A1;APOBR
KEGG_Propanoate_metabolism%mmu00640	KEGG_Propanoate_metabolism	0.005847953	0.040222507	0.648772651	1.719267666	2	27	LDHA;ACACA;ACSS2;ALDH6A1;MMUT;HADHA;ACOX1;PCCB;ECHDC1;ECHS1;SUCLG2;BCKDHA;SUCLG1;ACADS
KEGG_Peroxisome%mmu04146	KEGG_Peroxisome	0.001808318	0.025873933	0.641892146	2.068603086	1.00E-300	74	IDH1;PMVK;ACSL3;ACSL4;ECH1;SCP2;HSD17B4;PRDX5;MVK;IDH2;PEX13;SOD1;ACAA1A;PEX19;PHYH;PEX26;ABCD3;HACL1;PEX11G;ACOX1
KEGG_ECM-receptor_interaction%mmu04512	KEGG_ECM-receptor_interaction	0.001757469	0.025873933	0.615718316	1.930226451	1.00E-300	60	DAG1;COL1A1;COL6A1;TNC;ITGB8;ITGA1;ITGA3;COL6A2;SDC1;LAMA5;SPP1;LAMC1;COL1A2;CD47;ITGB5;ITGA7;ITGB4;ITGA2B;ITGB3
KEGG_Glycolysis_/_Gluconeogenesis%mmu00010	KEGG_Glycolysis_/_Gluconeogenesis	0.003565062	0.030465079	0.61544287	1.871069272	1	48	PKM;TPI1;LDHA;PGK1;GPI1;HK1;ALDOA;ACSS2;PGM1;PFKL;ALDH7A1;ALDH9A1;ENO1B;PFKP;ENO1;AKR1A1;PGAM2
KEGG_Protein_digestion_and_absorption%mmu04974	KEGG_Protein_digestion_and_absorption	0.001769912	0.025873933	0.615247233	1.907876213	1.00E-300	56	COL11A1;COL5A2;SLC38A2;COL1A1;COL6A1;COL16A1;COL3A1;COL5A3;COL6A2;COL5A1;COL8A1;SLC36A4;COL1A2
RA_COPI-dependent_Golgi-to-ER_retrograde_traffic%R-MMU-6811434	RA_COPI-dependent_Golgi-to-ER_retrograde_traffic	0.001757469	0.0449804	0.612643061	1.940836052	1.00E-300	68	KIF21B;KLC4;RAB1A;ARFGAP3;KIF13B;COPB2;KIF5A;ARF1;KDELR3;KLC3;COPA;COPZ2;NBAS;TMED9;TMED7;KIF21A;ARF3;SEC22B;SURF4;KIF2C;ARCN1;KIF20A;TMED10;ARF5;COPB1;GBF1;ARF4;KDELR1;KIF5B;KIF3A;KIFC1;KIFAP3;KIF27;NSF;KIF1B;COPZ1;NAPG
RA_PTEN_Regulation%R-MMU-6807070	RA_PTEN_Regulation	0.001757469	0.0449804	0.596885118	1.956381756	1.00E-300	86	CHD3;CHD4;NEDD4;MAF1;GATAD2B;CBX8;CBX4;PSMD2;PSME4;PTEN;PML;RING1;MTOR;PSMD1;LAMTOR4;HDAC1;PHC1;BMI1;RBBP4;SUZ12;USP13;PSME2;CSNK2A1;XIAP;PSMD7
KEGG_Type_II_diabetes_mellitus%mmu04930	KEGG_Type_II_diabetes_mellitus	0.005617978	0.039606742	0.588293231	1.628840727	2	32	PKM;HK1;MAPK3;PIK3R1;PIK3R2;PIK3CA;MTOR;SOCS1;MAPK1;IRS3
RA_Golgi-to-ER_retrograde_transport%R-MMU-8856688	RA_Golgi-to-ER_retrograde_transport	0.001694915	0.0449804	0.586724406	1.972561909	1.00E-300	97	KIF21B;DCTN1;KLC4;PAFAH1B3;RAB1A;ARFGAP3;KIF13B;COPB2;KIF5A;ARF1;KDELR3;KLC3;COPA;COPZ2;PAFAH1B2;NBAS;TMED9;TMED7;DYNC1I2;KIF21A;ARF3;SEC22B;SURF4;KIF2C;ARCN1;KIF20A;PLA2G4A;RAB3GAP1;TMED10;ARF5;COPB1;GBF1;DCTN4;ARF4;KDELR1;KIF5B;KIF3A;DYNLL2;KIFC1;KIFAP3;CAPZA2;KIF27;NSF;KIF1B;COPZ1;NAPG;COPG2;RAB6A;DYNC1LI1;RAB18
KEGG_Central_carbon_metabolism_in_cancer%mmu05230	KEGG_Central_carbon_metabolism_in_cancer	0.001769912	0.025873933	0.585904257	1.816883904	1.00E-300	56	IDH1;PDGFRA;PKM;PDGFRB;LDHA;EGFR;HK1;MAPK3;PFKL;PIK3R1;PIK3R2;PDK1;IDH2;HIF1A;G6PDX;PTEN;PIK3CA;PFKP;MTOR;PGAM2;MAP2K1;GLS2;ERBB2
RA_COPI-mediated_anterograde_transport%R-MMU-6807878	RA_COPI-mediated_anterograde_transport	0.001730104	0.0449804	0.580641688	1.850200329	1.00E-300	71	DCTN1;RAB1A;ARFGAP3;BET1;COPB2;ARF1;KDELR3;COPA;COG7;COPZ2;USO1;TMED9;TMED7;SPTBN1;DYNC1I2;ARF3;COG8;ARCN1;TMED10;ARF5;COPB1;GBF1;DCTN4;ARF4;KDELR1;DYNLL2;COG1;CAPZA2;NSF;GOLGA2;COPZ1;NAPG;COPG2;DYNC1LI1;GOSR2;COG6
KEGG_Endocrine_and_other_factor-regulated_calcium_reabsorption%mmu04961	KEGG_Endocrine_and_other_factor-regulated_calcium_reabsorption	0.007648184	0.044933078	0.577463577	1.623330171	3	35	CLTC;PRKACA;GNAS;PRKACB;DNM1;AP2B1;AP2S1;ATP1B3;RAB11A;AP2A2;AP2M1;ADCY6;AP2A1;PTH1R;CLTA;ATP1A1
KEGG_Glucagon_signaling_pathway%mmu04922	KEGG_Glucagon_signaling_pathway	0.001724138	0.025873933	0.575552259	1.890806921	1.00E-300	80	PPP3CA;PKM;LDHA;ACACA;CPT1A;PRKACA;GNAS;PFKL;PRKACB;GYS1;PPP4R3B;PYGL;PYGB;PDE3B;PFKP;PGAM2;PPP3CB;CAMK2B;CALM3;PRKAG1;CREB5;ITPR1;PGAM1;PHKB;PHKA2;PRKAA1;SLC2A1;PDHB;CREB3L4;CREB3L2;PRKAG2
KEGG_Inflammatory_bowel_disease%mmu05321	KEGG_Inflammatory_bowel_disease	0.007575758	0.044933078	0.575094324	1.639120811	3	37	STAT3;SMAD3;IL18RAP;TGFB2;RORA;NFKB1;STAT1;H2-DMA
KEGG_Bile_secretion%mmu04976	KEGG_Bile_secretion	0.007490637	0.044933078	0.574849872	1.663458586	3	40	LDLR;SCARB1;HMGCR;PRKACA;GNAS;ABCC4;ADCY7;PRKACB
RA_Extracellular_matrix_organization%R-MMU-1474244	RA_Extracellular_matrix_organization	0.001644737	0.0449804	0.570476683	2.020190559	1.00E-300	141	LOX;EMILIN1;PLOD1;COL1A1;FURIN;COL6A1;COL16A1;TNC;COL3A1;LOXL2;COL5A3;P4HB;TMPRSS6;ITGB8;PCOLCE;GDF5;MMP19;ADAM10;ITGA3;FBN1;TGFB2;LTBP4;COL6A2;SDC1;P4HA1;P4HA2;ADAMTS4;PLOD2;SERPINH1;COL5A1;COL8A1;SPP1;CAPN10;ADAM15;COL1A2;BGN;CAPN1;CD47;ITGB5;NID1;SCUBE3;ITGB4;CAPN6;ITGB3
RA_MHC_class_II_antigen_presentation%R-MMU-2132295	RA_MHC_class_II_antigen_presentation	0.001766784	0.0449804	0.558197487	1.818057155	1.00E-300	83	CLTC;KIF21B;SEC31A;DCTN1;SEC24D;KLC4;AP1G1;KIF13B;KIF5A;DNM1;ARF1;KLC3;SEC24C;AP2B1;SEC24B;DYNC1I2;KIF21A;KIF2C;KIF20A;CANX;AP2S1;AP2M1;DCTN4;KIF5B;AP2A1;SEC13;KIF3A;DYNLL2;IFI30;KIFC1;KIFAP3;CTSO;CAPZA2;KIF27;AP1S2
KEGG_Toxoplasmosis%mmu05145	KEGG_Toxoplasmosis	0.001763668	0.025873933	0.554731163	1.821754176	1.00E-300	85	STAT3;LDLR;HSPA1B;TNFRSF1A;MYD88;CASP9;GNAI2;MAPK3;CASP3;TGFB2;IL10RB;LAMA5;BAD;LAMC1;SOCS1;IRGM2;NFKB1;MAP3K7;JAK1;BIRC3;IGTP;MAPK1;XIAP;HSPA2;STAT1;IRGM1;H2-DMA
KEGG_Thyroid_hormone_synthesis%mmu04918	KEGG_Thyroid_hormone_synthesis	0.00877193	0.049473684	0.554410761	1.703610926	4	50	PRKACA;GNAS;ADCY7;PRKACB;GSR;CANX;ATP1B3;HSP90B1;PDIA4;TSHR;CREB5;ITPR1;ADCY6;ADCY3;ASGR1;GPX3;ATP1A1;GPX1;CREB3L4;CREB3L2;PRKCA;ITPR3
KEGG_PD-L1_expression_and_PD-1_checkpoint_pathway_in_cancer%mmu05235	KEGG_PD-L1_expression_and_PD-1_checkpoint_pathway_in_cancer	0.003558719	0.030465079	0.536300028	1.73177347	1	73	STAT3;PPP3CA;EGFR;MYD88;MAPK3;PIK3R1;PIK3R2;EML4;HIF1A;PTEN;PIK3CA;MTOR;CD274;MAP2K1;TICAM1;NFKB1;PPP3CB;JAK1;MAPK1;CSNK2A1;STAT1;PLCG1
KEGG_HIF-1_signaling_pathway%mmu04066	KEGG_HIF-1_signaling_pathway	0.001751313	0.025873933	0.536136707	1.801146751	1.00E-300	93	STAT3;MKNK2;LDHA;PGK1;CDKN1B;EGFR;HK1;ALDOA;ANGPT1;MAPK3;PFKL;PIK3R1;EGLN1;PIK3R2;PDK1;VHL;HIF1A;ARNT;ENO1B;PIK3CA;PFKP;ENO1;MTOR;MAP2K1;RBX1;NFKB1;ERBB2
KEGG_Th17_cell_differentiation%mmu04659	KEGG_Th17_cell_differentiation	0.005385996	0.038944897	0.534749874	1.71613609	2	72	STAT3;PPP3CA;SMAD3;STAT5A;MAPK3;TGFBR2;HIF1A;MTOR;RORA;RARA;NFKB1;HSP90AB1;IL1RAP;PPP3CB;JAK1;MAPK1;IL2RB;STAT1;H2-DMA;PLCG1;SMAD4;STAT5B
KEGG_Insulin_signaling_pathway%mmu04910	KEGG_Insulin_signaling_pathway	0.001763668	0.025873933	0.530754044	1.843148464	1.00E-300	117	MKNK2;ACACA;HK1;FASN;SREBF1;PRKACA;MAPK3;FLOT1;PRKAR1A;PIK3R1;SHC1;INPPL1;PRKACB;PIK3R2;GYS1;PYGL;PTPN1;FLOT2;BAD;PPP1CA;PYGB;PDE3B;PIK3CA;MTOR;MAP2K1;SOCS1;GRB2;INPP5A;RHOQ;PRKAR1B;MAPK1;CALM3;PRKAG1;IRS3;PPP1CC;PPP1CB;SOS1;GSK3B;PHKB;PPP1R3B;PHKA2;PRKAA1
RA_Intra-Golgi_and_retrograde_Golgi-to-ER_traffic%R-MMU-6811442	RA_Intra-Golgi_and_retrograde_Golgi-to-ER_traffic	0.001642036	0.0449804	0.527511249	1.871699996	1.00E-300	143	KIF21B;DCTN1;KLC4;PAFAH1B3;RAB1A;ARFGAP3;KIF13B;COPB2;KIF5A;ARF1;KDELR3;KLC3;COPA;COG7;VPS54;COPZ2;PAFAH1B2;NBAS;USP6NL;CYTH1;TMED9;TMED7;DYNC1I2;KIF21A;ARF3;SEC22B;SURF4;KIF2C;COG8;ARCN1;KIF20A;PLA2G4A;RAB3GAP1;TMED10;GCC2;ARF5;VPS53;COPB1;GBF1;DCTN4;ARF4;KDELR1;KIF5B;KIF3A;PLIN3;DYNLL2;KIFC1;KIFAP3;COG1;CAPZA2;KIF27;NSF;KIF1B;COPZ1;NAPG;COPG2;RAB6A;VAMP4;DYNC1LI1;RAB18;VPS51;GOSR2;COG6;IGF2R
KEGG_Legionellosis%mmu05134	KEGG_Legionellosis	0.003508772	0.030465079	0.440580933	1.553299143	1	50	HSPA1B;EEF1A2;MYD88;CASP9;BNIP3;CASP3;RAB1A;CASP7;ARF1;VCP;CD14;BCL2L13;NFKB1;PYCARD;SEC22B
KEGG_Inositol_phosphate_metabolism%mmu00562	KEGG_Inositol_phosphate_metabolism	0.007005254	0.044523387	0.527038386	1.664874889	3	62	TPI1;ISYNA1;ITPK1;INPPL1;ALDH6A1;PI4K2A;PTEN;PIP4K2B;PIK3CA;INPP1;PIK3C3;INPP5A;MTMR6;MTMR2;MTMR3;PIP5KL1;PLCG1;IMPA2;IPMK;SACM1L;PIKFYVE;PLCD4;ITPKA;IMPA1;ITPKC;PI4KA;PLCD1;PIP5K1B
KEGG_Amoebiasis%mmu05146	KEGG_Amoebiasis	0.005338078	0.038944897	0.524858219	1.694826576	2	73	COL1A1;COL3A1;PRKACA;GNAS;CASP3;PIK3R1;TGFB2;PRKACB;PIK3R2;LAMA5;LAMC1;PIK3CA;SERPINB9;VCL;CD14;COL1A2;NFKB1;RAB5B;RAB7B;PTK2;FN1
KEGG_Hepatitis_C%mmu05160	KEGG_Hepatitis_C	0.001763668	0.025873933	0.523459229	1.82566874	1.00E-300	122	STAT3;LDLR;CXCL10;SCARB1;EGFR;TNFRSF1A;CASP9;MAPK3;CASP3;PIK3R1;PIK3R2;CTNNB1;YWHAE;IFIT1BL1;EIF2AK1;BAD;PIK3CA;EIF2AK2;MX1;MAP2K1;E2F1;TICAM1;NFKB1;PPP2CA;GRB2;RNASEL;IFNAR1;FADD;IRF9;PPP2R1A;IFIT1;STAT2;JAK1;IFNAR2;MAPK1;RSAD2;E2F2;CD81;STAT1;YWHAZ;SOS1;MX2;TLR3;GSK3B;RIPK1;OAS1B
KEGG_Relaxin_signaling_pathway%mmu04926	KEGG_Relaxin_signaling_pathway	0.001760563	0.025873933	0.521278534	1.776861292	1.00E-300	101	COL1A1;EGFR;COL3A1;VEGFD;VEGFB;PRKACA;GNAS;MMP2;GNAI2;MAPK3;ADCY7;PIK3R1;SHC1;PRKACB;PIK3R2;TGFBR2;ARRB1;PIK3CA;COL1A2;MAP2K1;NFKB1;GRB2
RA_Transport_to_the_Golgi_and_subsequent_modification%R-MMU-948021	RA_Transport_to_the_Golgi_and_subsequent_modification	0.001658375	0.0449804	0.518961215	1.82959963	1.00E-300	136	MAN2A2;MAN1C1;SEC31A;DCTN1;CNIH2;SEC24D;SEC23A;RAB1A;ARFGAP3;LMAN2L;BET1;MGAT5;COPB2;ARF1;KDELR3;SCFD1;COPA;COG7;SEC24C;CSNK1D;TFG;SEC24B;COPZ2;PPP6R3;USO1;MAN2A1;TMED9;MIA3;TMED7;SPTBN1;DYNC1I2;MGAT1;CHST8;ARF3;SEC22B;COG8;ARCN1;TMED10;TRAPPC1;ARF5;COPB1;GBF1;DCTN4;ARF4;KDELR1;B4GALT1;SEC13;DYNLL2
RA_Metabolism_of_carbohydrates%R-MMU-71387	RA_Metabolism_of_carbohydrates	0.001620746	0.0449804	0.512245348	1.892526856	1.00E-300	193	CSGALNACT1;SLC25A1;TPI1;PGK1;ALDOA;GALE;PGD;PAPSS1;GALK1;TKT;PGM1;ST3GAL1;AGL;PFKL;MDH1;CHST1;DSE;GPC4;OMD;GLB1;SDC1;GYS1;FUT11;GBE1;SORD;HYAL2;SLC26A2;PFKP;ENO1;CHST11;AKR1A1;PGAM2;BGN;MANBA;NDST1;PGM2L1;SEH1L;NDST2;SLC37A2;B3GNT4;XYLT1;CHST12;HYAL1;ST3GAL2;HAS2;B4GAT1;B3GNT3;CHST15;HS2ST1;ST6GALNAC6;GUSB;NUP188;KHK;B4GALT1;CHSY1;SEC13;PGAM1
RA_Axon_guidance%R-MMU-422475	RA_Axon_guidance	0.001628664	0.0449804	0.505087313	1.827555339	1.00E-300	166	NRP1;DAG1;COL6A1;EGFR;COL3A1;COL5A3;DPYSL2;CLTC;SLIT2;EPHB4;PRKACA;DPYSL3;PAK3;ROBO1;MAPK3;PIK3R1;SHC1;COL6A2;RDX;PRKACB;PIK3R2;RPS6KA5;DNM1;COL5A1;AP2B1;ITSN1;PIK3CA;SDCBP;EFNA2;SEMA3E;SPTBN1;HSP90AB1;ERBB2;GRB2;ITGB3;DOK5;ARPC1A;AP2S1;EFNA1;PSENEN;DOK4;MAPK1;CSNK2A1;VASP;AP2M1;AP2A1;PLCG1;ARPC1B;PTPRA;ROCK1;CDC42;SOS1
RA_Nervous_system_development%R-MMU-9675108	RA_Nervous_system_development	0.001620746	0.0449804	0.504721018	1.830969284	1.00E-300	167	NRP1;DAG1;COL6A1;EGFR;COL3A1;COL5A3;DPYSL2;CLTC;SLIT2;EPHB4;PRKACA;DPYSL3;PAK3;ROBO1;MAPK3;PIK3R1;SHC1;COL6A2;RDX;PRKACB;PIK3R2;RPS6KA5;DNM1;COL5A1;AP2B1;ITSN1;PIK3CA;SDCBP;EFNA2;SEMA3E;SPTBN1;HSP90AB1;ERBB2;GRB2;ITGB3;DOK5;ARPC1A;AP2S1;EFNA1;PSENEN;DOK4;MAPK1;CSNK2A1;VASP;AP2M1;AP2A1;PLCG1;ARPC1B;PTPRA;ROCK1;CDC42;SOS1
KEGG_Cushing_syndrome%mmu04934	KEGG_Cushing_syndrome	0.003533569	0.030465079	0.504400668	1.748679079	1	116	LDLR;SCARB1;CDKN1B;EGFR;CDKN2B;PRKACA;GNAS;GNAI2;CDKN2A;MAPK3;FZD2;ADCY7;MEN1;WNT10A;PRKACB;CTNNB1;ARNT;AIP;FZD6;DVL2;MAP2K1;E2F1;WDR5B;CDKN2C;APC2;MAPK1;CAMK2B;FZD1;E2F2;CREB5;ITPR1;ADCY6
KEGG_Measles%mmu05162	KEGG_Measles	0.003558719	0.030465079	0.502557361	1.718513955	1	105	STAT3;CDKN1B;HSPA1B;MYD88;STAT5A;CASP9;CASP3;PIK3R1;PIK3R2;EIF2AK1;BAD;PIK3CA;EIF2AK2;CCND3;MX1;CCND2;NFKB1;IFNAR1;FADD;IRF9;RAB9;MAP3K7;STAT2;JAK1;IFNAR2;CSNK2A1;HSPA2;IL2RB;ADAR;STAT1
KEGG_Insulin_resistance%mmu04931	KEGG_Insulin_resistance	0.003430532	0.030465079	0.493474636	1.652338408	1	90	STAT3;TNFRSF1A;CPT1A;SREBF1;PIK3R1;PIK3R2;GYS1;PYGL;PTPN1;PPP1CA;PTEN;PYGB;RPS6KA1;PIK3CA;MTOR;NFKB1;GFPT1;RPS6KA3;SLC27A4;PRKAG1;CREB5;SLC27A3;PPP1CC;PPP1CB;MLXIP;SLC27A1;GSK3B;PPP1R3B;PRKAA1;SLC2A1;CREB3L4;CREB3L2;PRKAG2;TBC1D4;AGT;PTPN11;GFPT2
KEGG_Diabetic_cardiomyopathy%mmu05415	KEGG_Diabetic_cardiomyopathy	0.001683502	0.025873933	0.493352016	1.79455952	1.00E-300	176	COL1A1;COL3A1;ATP5A1;SMAD3;NDUFB11;MMP2;PDK3;PIK3R1;TGFB2;PIK3R2;GYS1;TGFBR2;SDHA;G6PDX;ND4L;NDUFS2;PPP1CA;PTEN;PIK3CA;PDK2;MTOR;COL1A2;NDUFA4;NFKB1;CPT2;GSR;GFPT1;NDUFB3;NDUFA2;COX8A;CAMK2B;UQCRFS1;NDUFS1;COX6B2;PPP1CC;ATP5H;PPP1CB;UQCRC2;ATP5G2;NDUFA13;ATP5B;NDUFA9;GSK3B;MAPK12;ATP5C1;COX7B;UQCRH;SLC2A1;PDHB;NDUFA6;NDUFV1;PRKCA;TBC1D4;COX7A2L;ATP5J;AGT;NDUFA1;GFPT2;RAC1;COX6B1;SDHB;PDHA1;COX3;C…
KEGG_Platelet_activation%mmu04611	KEGG_Platelet_activation	0.003436426	0.030465079	0.486022144	1.635755026	1	92	PTGS1;COL1A1;COL3A1;PRKACA;GNAS;GNAI2;MAPK3;ADCY7;PIK3R1;MYL12B;PRKACB;PIK3R2;PPP1CA;ARHGEF12;TLN2;PIK3CA;COL1A2;ITGA2B;ITGB3;TBXA2R;PLA2G4A;F2RL3;MAPK1;VASP;PLA2G4C;ITPR1;ADCY6;PPP1CC;PPP1CB;ADCY3;ROCK1
KEGG_Growth_hormone_synthesis,_secretion_and_action%mmu04935	KEGG_Growth_hormone_synthesis,_secretion_and_action	0.005154639	0.038944897	0.480308941	1.616526683	2	92	STAT3;PRKACA;GNAS;STAT5A;GNAI2;MAPK3;ADCY7;PIK3R1;SHC1;PRKACB;PIK3R2;PIK3CA;MTOR;MAP2K1;SOCS1;GRB2;PTK2;MAPK1;STAT1;CREB5;ITPR1;ADCY6;PLCG1;IRS3;STAT5B;ADCY3;SOS1;GSK3B;MAPK12;GNAI3;CREB3L4;CREB3L2;PRKCA;ITPR3;MAP2K6;JAK2;CRKL;MAP3K1
KEGG_Protein_processing_in_endoplasmic_reticulum%mmu04141	KEGG_Protein_processing_in_endoplasmic_reticulum	0.001703578	0.025873933	0.479057882	1.731073907	1.00E-300	160	RRBP1;HSPA1B;P4HB;FBXO2;CASP12;MAN1C1;SEC31A;EDEM1;SEC24D;SEC61B;EDEM3;UBE4B;SEC23A;UGGT1;SEC61G;VCP;TRAM1;SEC24C;EIF2AK1;SEC24B;UBQLN2;GANAB;EIF2AK2;NPLOC4;DNAJB12;RBX1;CAPN1;HSP90AB1;XBP1;UBQLN1;SEC23B;SVIP;CANX;UBE2G1;EDEM2;HSP90B1;HSPA4L;HSPA2;MBTPS1;PDIA4;RAD23B;SYVN1;TXNDC5;RAD23A;DERL1;DNAJA1;SEC13;SSR3;RPN1;RNF185;SEL1L;RNF5;PDIA6;AMFR;NFE2L2
KEGG_AMPK_signaling_pathway%mmu04152	KEGG_AMPK_signaling_pathway	0.007104796	0.044523387	0.459002474	1.571212426	3	106	HMGCR;ACACA;FASN;CPT1A;SREBF1;SCD1;SCD2;PFKL;PIK3R1;PIK3R2;GYS1;PIK3CA;PFKP;MTOR;RAB8A;GM2446;PPP2CA;ULK1;MAP3K7;PPP2R1A;STRADB;PRKAG1;CREB5;IRS3;TBC1D1;ADIPOR2;RAB11B;PPP2R5C;PRKAA1;RAB10;CREB3L4;CREB3L2;PRKAG2;CAB39L;IGF1R
KEGG_Phospholipase_D_signaling_pathway%mmu04072	KEGG_Phospholipase_D_signaling_pathway	0.006980803	0.044523387	0.444512861	1.52864754	3	109	PDGFRA;PDGFRB;EGFR;GNAS;MAPK3;ADCY7;PIK3R1;SHC1;PIK3R2;PTGFR;DNM1;RALGDS;ARF1;LPAR1;PIK3CA;MTOR;MAP2K1;CYTH1;RAPGEF4;GRB2;PLA2G4A;SPHK2;MAPK1;SPHK1;PLA2G4C;ADCY6;PLCG1
KEGG_Focal_adhesion%mmu04510	KEGG_Focal_adhesion	0.003372681	0.030465079	0.443478621	1.611718128	1	168	PDGFRA;PDGFRB;COL1A1;COL6A1;TNC;EGFR;VEGFD;ITGB8;VEGFB;HGF;PAK3;MAPK3;ITGA1;ITGA3;PIK3R1;SHC1;MYL12B;COL6A2;PIK3R2;CTNNB1;LAMA5;BAD;PPP1CA;PTEN;SPP1;TLN2;LAMC1;PIK3CA;VCL;CCND3;EMP2;COL1A2;MAP2K1;CCND2;ITGB5;ITGA7;DIAPH1;ERBB2;GRB2;ITGB4;ITGA2B;ITGB3;PXN;PTK2;BIRC3;FN1;MAPK1;XIAP;VASP
KEGG_Influenza_A%mmu05164	KEGG_Influenza_A	0.005272408	0.038944897	0.440754112	1.534155169	2	119	CXCL10;TNFRSF1A;FDPS;MYD88;CASP9;MAPK3;CASP3;PIK3R1;PIK3R2;PML;PIK3CA;EIF2AK2;CCND3;TRIM25;MX1;MAP2K1;TICAM1;NFKB1;PYCARD;RNASEL;IFNAR1;FADD;IRF9;STAT2;JAK1;IFNAR2;RAB11A;MAPK1;RSAD2;KPNA6;ADAR;HNRNPUL1;STAT1;H2-DMA;RAB11B;MX2;TLR3;OAS1B;IL33;IRF7;DNAJC3;BAK1;PRKCA;NUP98;NFKBIB;IFIH1;CCL5;JAK2;H2-DMB1;XPO1;TNFSF10;TRADD;AKT2;IFNGR1
KEGG_Wnt_signaling_pathway%mmu04310	KEGG_Wnt_signaling_pathway	0.00877193	0.049473684	0.42848306	1.495066875	4	120	PPP3CA;PRICKLE1;CCN4;SMAD3;ROR2;PRKACA;FZD2;WNT10A;GPC4;PRKACB;CTNNB1;PSEN1;FZD6;CCND3;DVL2;RBX1;TLE3;SFRP2;CSNK1A1;DAAM1;CCND2;LRP6;PPP3CB;TBL1XR1;MAP3K7;TBL1X;APC2;CSNK2A1;CAMK2B;FZD1
KEGG_Human_T-cell_leukemia_virus_1_infection%mmu05166	KEGG_Human_T-cell_leukemia_virus_1_infection	0.003338898	0.030465079	0.417570997	1.540638783	1	196	NRP1;PPP3CA;SMAD3;TNFRSF1A;FDPS;CDKN2B;PRKACA;STAT5A;CDKN2A;MAPK3;ADCY7;PIK3R1;TGFB2;PRKACB;PIK3R2;TGFBR2;ATM;PTEN;TLN2;BUB1B;KAT2B;H2-T24;PIK3CA;CCND3;ANAPC1;MAP2K1;E2F1;CCNB2;CCND2;NFKB1;IL15;DLG1;PPP3CB;CDKN2C;ANAPC7;TSPO;ANAPC16;IL15RA;JAK1;CANX;CDC27;MAPK1;XIAP;IL2RB;E2F2;ANAPC2;CREB5;ADCY6;H2-DMA;H2-T23;SMAD4;GM7030;STAT5B
KEGG_Viral_carcinogenesis%mmu05203	KEGG_Viral_carcinogenesis	0.00660066	0.044318718	0.40327531	1.483424568	3	189	STAT3;PKM;CDKN1B;CHD4;GSN;CDKN2B;H2BC4;PRKACA;SND1;STAT5A;CDKN2A;MAPK3;HDAC5;CASP3;PIK3R1;PRKACB;PIK3R2;YWHAE;BAD;TRAF5;RBL2;KAT2B;H2-T24;PIK3CA;EIF2AK2;CCND3;H4C2;HDAC6;CCND2;GTF2E2;NFKB1;HDAC1;GRB2;DLG1;IRF9;HDAC9;JAK1;PXN;UBR4;H4C12;MAPK1;RBL1;CREB5;HDAC3;YWHAZ;H2BC12;H2-T23;GM7030;STAT5B;H2BC9;CDC42;DDX3X;H2BC22;H4C8
KEGG_Cytokine-cytokine_receptor_interaction%mmu04060	KEGG_Cytokine-cytokine_receptor_interaction	0.002347418	0.027777778	-0.402762068	-1.487361116	1.00E-300	124	NGF;CLCF1;TNFRSF12A;LIF;IL11;GDF15;TNFRSF18;IL17RA;CX3CR1;CXCL3;PPBP;RELT;CRLF2;CCL9;BMPR1B;CCL2;CSF1R;TNFRSF4;CSF1;CXCL5;INHBA;IL12RB2;AMHR2;TNFSF11;TNFRSF10B
KEGG_Aminoacyl-tRNA_biosynthesis%mmu00970	KEGG_Aminoacyl-tRNA_biosynthesis	0.002364066	0.027777778	-0.523409401	-1.679185351	1.00E-300	52	TARS2;TARS;IARS;MARS2;GARS;RARS;SARS;AARS;RARS2;VARS;FARSB;CARS;MTFMT;HARS2;NARS2;YARS2;QRSL1;GATB;NARS
KEGG_Ribosome_biogenesis_in_eukaryotes%mmu03008	KEGG_Ribosome_biogenesis_in_eukaryotes	0.002227171	0.027777778	-0.666368475	-2.28543309	1.00E-300	74	GNL3;NOP56;PWP2;NHP2;NAT10;NOP58;WDR43;GNL2;RCL1;WDR3;REXO5;RPP40;REXO1;UTP15;RIOK2;NMD3;UTP4;RPP38;NXF1;GTPBP4;UTP6;SBDS;DKC1;RPP30;HEATR1;AK6;POP1;MPHOSPH10;IMP3;MDN1;SNU13;POP7;UTP18
RA_Telomere_Extension_By_Telomerase%R-MMU-171319	RA_Telomere_Extension_By_Telomerase	0.002114165	0.047709655	-0.739199556	-1.883875152	1.00E-300	18	NHP2;RTEL1;ANKRD28;SHQ1;PIF1;DKC1
