## Supplementary Table 2 for "Rewiring of RNA–protein coupling in osteocytes in response to hyperglycemic levels of glucose"

pathway_o	pathway	pval	padj	ES	NES	nMoreExtreme	size	leadingEdge
KEGG_Steroid_biosynthesis%mmu00100	KEGG_Steroid_biosynthesis%mmu00100	0.002169197	0.034169393	0.884211681	2.193872286	1.00E-300	17	DHCR24;SQLE;LSS;MSMO1;FDFT1;SC5D;CYP51;HSD17B7;DHCR7;NSDHL;EBP
KEGG_Butanoate_metabolism%mmu00650	KEGG_Butanoate_metabolism%mmu00650	0.002159827	0.034169393	0.82248842	2.009793554	1.00E-300	16	HMGCS1;OXCT1;AACS;HADH;HADHA;ACAT2;ACADS
KEGG_Terpenoid_backbone_biosynthesis%mmu00900	KEGG_Terpenoid_backbone_biosynthesis%mmu00900	0.002192982	0.034169393	0.77045172	2.015218265	1.00E-300	22	HMGCS1;MVK;FDPS;MVD;ACAT2;FNTA;HMGCR;NUS1;IDI1;PMVK;IDI2
KEGG_Pentose_phosphate_pathway%mmu00030	KEGG_Pentose_phosphate_pathway%mmu00030	0.002164502	0.034169393	0.74827504	2.049562833	1.00E-300	25	ALDOA;G6PDX;GPI1;PFKL;TKT;PGD;H6PD;PGM1;TALDO1;RPE
KEGG_Fatty_acid_elongation%mmu00062	KEGG_Fatty_acid_elongation%mmu00062	0.002188184	0.034169393	0.71406556	1.92393521	1.00E-300	24	ELOVL6;ELOVL1;HADH;HADHB;HADHA;HACD1;ACAA2;ELOVL7;ACOT7;ELOVL5;HACD4;TECR;MECR;PPT2;ACOT1
KEGG_Citrate_cycle_(TCA_cycle)%mmu00020	KEGG_Citrate_cycle_(TCA_cycle)%mmu00020	0.002227171	0.034169393	0.7041493	1.980465877	1.00E-300	29	ACLY;OGDH;CS;IDH1;PCX;MDH2;FH1;MDH1;PDHA1;PDHB;IDH3G;SDHD;DLST;SDHA;ACO2
KEGG_Fructose_and_mannose_metabolism%mmu00051	KEGG_Fructose_and_mannose_metabolism%mmu00051	0.004464286	0.038108108	0.696482932	1.980195212	1	30	ALDOA;TPI1;GMDS;PFKL;AKR1B8;HK1;PMM1;PFKFB4;KHK;SORD;PMM2
KEGG_Biosynthesis_of_unsaturated_fatty_acids%mmu01040	KEGG_Biosynthesis_of_unsaturated_fatty_acids%mmu01040	0.004464286	0.038108108	0.692209587	1.907353215	1	27	ELOVL6;FADS2;FADS1;ELOVL1;HACD1;ELOVL7;ACOT7;ELOVL5;SCP2;SCD1;HACD4;TECR;SCD2
KEGG_Glycolysis_/_Gluconeogenesis%mmu00010	KEGG_Glycolysis_/_Gluconeogenesis%mmu00010	0.002252252	0.034169393	0.683469579	2.159131042	1.00E-300	48	LDHA;PGK1;PKM;ALDOA;TPI1;GPI1;PFKL;PGAM1;HK1;ENO1;ALDH9A1;AKR1A1;ADH5;PDHA1;PGAM2;GM29667;PGM1;PDHB
KEGG_Pyruvate_metabolism%mmu00620	KEGG_Pyruvate_metabolism%mmu00620	0.002298851	0.034169393	0.681163507	1.991671908	1.00E-300	35	LDHA;PKM;PCX;ME1;MDH2;ACAT2;ME2;FH1;MDH1;ALDH9A1;AKR1A1;ADH5;PDHA1;PDHB;GLO1;ACAT1;ACSS2;ACACA;ACYP2;HAGH
KEGG_Valine,_leucine_and_isoleucine_degradation%mmu00280	KEGG_Valine,_leucine_and_isoleucine_degradation%mmu00280	0.002252252	0.034169393	0.650539541	2.055102612	1.00E-300	48	HMGCS1;OXCT1;AACS;HADH;HADHB;HADHA;ACAT2;ACAA2;ALDH9A1;ACADS;BCAT2;IVD;MCCC1;MMUT;ACADM;ALDH6A1
KEGG_Oxidative_phosphorylation%mmu00190	KEGG_Oxidative_phosphorylation%mmu00190	0.002469136	0.034169393	0.639171297	2.339663193	1.00E-300	123	UQCRH;COX8A;ATP6V0C;COX2;ATP6V1A;ATP5B;ATP5J2;NDUFB11;COX7A2;COX7B;COX6B1;COX6A1;CYTB;ATP5A1;UQCRFS1;ATP6V0D1;COX7A2L;NDUFA4;NDUFA4L2;ND4;COX4I1;NDUFA11;ND4L;ATP5G1;ND5;ATP5K;ATP6V1B2;ATP6V0A1;ATP5PB;ND1;ATP6V0B;ND6;ND2;NDUFB7;CYC1;ATP5E;ATP5G2;NDUFB10;UQCRC1;PPA1;ATP6V0A2;ATP6AP1;UQCR11;NDUFA3;ATP5G3;ATP5O;ATP6V0A4;SDHD;ATP6V0E;SDHA;NDUFV2;NDUFS1;NDUFAB1;ATP5C1;PPA2;COX3;LHPP;ATP6V1C2
KEGG_PPAR_signaling_pathway%mmu03320	KEGG_PPAR_signaling_pathway%mmu03320	0.002169197	0.034169393	0.635626866	2.052515005	1.00E-300	53	DBI;HMGCS1;PLIN4;FADS2;ME1;FABP4;CPT2;SLC27A4;PPARG;ANGPTL4;ILK;PLIN2;NR1H3;SCP2;SCD1;LPL;ACADM;RXRA;SCD2;FABP5
KEGG_Ribosome%mmu03010	KEGG_Ribosome%mmu03010	0.002475248	0.034169393	0.622540105	2.307250777	1.00E-300	135	RPS25;RPSA;MRPS6;RPLP0;MRPS21;RPS12;RPL41;RPL10;RPL12;RPL7;RPL37A;RPS3A1;MRPL33;RPLP1;RPS26;RPS28;MRPL17;RPL23A;RPS4X;UBA52;RPS3;RPL6;MRPL18;RPS15A;RPS21;RPL7A;RPL4;RPS2;RPS15;RPL19;RPL39;MRPS12;RPL14;RPL5;RPS6;RPL15;FAU;MRPL10;RPS27;RPL13A;RPL18A;RPL29;RPL36A;RPL27A;MRPL20;RPL8;RPL3;MRPL4;RPS5;RPL18;RPS10;RPL36AL;RPS16;MRPL11;RPS29;RPS17;MRPL28;RPS19;MRPL16;RPL31;MRPL36;MRPL23;RPL34;RPL32;MRPL19…
KEGG_Mineral_absorption%mmu04978	KEGG_Mineral_absorption%mmu04978	0.004464286	0.038108108	0.615813756	1.770545464	1	32	FTL1;MT1;ATP1A1;ATOX1;FTH1;ATP1B3;STEAP1;SLC11A2;ATP1B1
KEGG_Glutathione_metabolism%mmu00480	KEGG_Glutathione_metabolism%mmu00480	0.002169197	0.034169393	0.614955518	1.985764756	1.00E-300	53	G6PDX;GSTM1;MGST3;IDH1;GSTT3;GPX4;LAP3;PGD;MGST2;GPX1;GSTM2;GPX3;GSTT4;RRM1;GSTT1;SRM;CHAC2;GCLM;PRDX6;OPLAH;GSS;GSR
KEGG_Glyoxylate_and_dicarboxylate_metabolism%mmu00630	KEGG_Glyoxylate_and_dicarboxylate_metabolism%mmu00630	0.006696429	0.047209821	0.613181526	1.743358044	2	30	CS;MDH2;ACAT2;MDH1;PGP;GCSH;MMUT;ACAT1;CAT;AGXT;ACSS2;ACO2;GRHPR;PCCB
KEGG_Endocrine_and_other_factor-regulated_calcium_reabsorption%mmu04961	KEGG_Endocrine_and_other_factor-regulated_calcium_reabsorption%mmu04961	0.004597701	0.038108108	0.612801261	1.791785736	1	35	PRKACA;GNAS;ATP1A1;AP2A1;ATP1B3;PLCB3;BDKRB2;AP2S1;ATP1B1;RAB11A;CLTA;AP2B1;ADCY9
KEGG_Cardiac_muscle_contraction%mmu04260	KEGG_Cardiac_muscle_contraction%mmu04260	0.002188184	0.034169393	0.601175793	1.974152674	1.00E-300	60	UQCRH;COX8A;COX2;COX7A2;ATP1A1;COX7B;COX6B1;COX6A1;CYTB;UQCRFS1;ATP2A3;COX7A2L;CACNG7;COX4I1;ATP1B3;CYC1;SLC9A6;ATP1B1;UQCRC1;TPM4;UQCR11
KEGG_Longevity_regulating_pathway%mmu04213	KEGG_Longevity_regulating_pathway%mmu04213	0.002188184	0.034169393	0.594702326	1.930184774	1.00E-300	56	CRYAB;HSPA8;HSPA1B;PRKACA;PRKAG1;AKT1;IRS1;SOD1;PIK3R1;CLPB;FOXO3;PRKAG2;HSPA1A;SOD2;PIK3R2;ADCY9;AKT2;CAT;HDAC1;ATG5;NRAS;AKT1S1;PIK3CB;IRS2
KEGG_Ferroptosis%mmu04216	KEGG_Ferroptosis%mmu04216	0.004608295	0.038108108	0.579246522	1.682231938	1	34	FTL1;TFRC;GPX4;STEAP3;MAP1LC3B;LPCAT3;FTH1;GCLM;GSS;SLC11A2
KEGG_Diabetic_cardiomyopathy%mmu05415	KEGG_Diabetic_cardiomyopathy%mmu05415	0.002544529	0.034169393	0.578349158	2.212956674	1.00E-300	176	G6PDX;UQCRH;COX8A;COX2;PDK3;ATP5B;NDUFB11;COX7A2;CPT2;SLC25A4;COX7B;AKT1;COX6B1;COX6A1;CYTB;ATP5A1;UQCRFS1;IRS1;ATP2A3;COX7A2L;NDUFA4;PPP1CA;NDUFA4L2;PDHA1;RAC1;ND4;VDAC1;SLC25A5;GYS1;COX4I1;GM29667;NDUFA11;ND4L;ATP5G1;ND5;ATP5PB;ND1;PIK3R1;ND6;PLCB3;ND2;NDUFB7;TGFB2;PDHB;CYC1;PTPA;ATP5E;GSR;ATP5G2;NDUFB10;UQCRC1;UQCR11;NDUFA3;ATP5G3;ATP5O;PIK3R2;SDHD;TGFB3;CTSD;SDHA;NDUFV2;AKT2;NDUFS1;NDUFAB1;AT…
KEGG_Metabolism_of_xenobiotics_by_cytochrome_P450%mmu00980	KEGG_Metabolism_of_xenobiotics_by_cytochrome_P450%mmu00980	0.004504505	0.038108108	0.565863386	1.692233723	1	39	GSTM1;MGST3;GSTT3;MGST2;ADH5;GSTM2;GSTT4;GSTT1;CBR1;CBR2;UGT1A6B;CYP2S1;CYP1A1
KEGG_Bile_secretion%mmu04976	KEGG_Bile_secretion%mmu04976	0.004504505	0.038108108	0.558329282	1.682434217	1	40	SCARB1;PRKACA;ABCC4;GNAS;ATP1A1;LDLR;HMGCR;ATP1B3;UGT1A6B;ATP1B1;SLC4A2;RXRA;AQP8;ADCY9;NCEH1
KEGG_Central_carbon_metabolism_in_cancer%mmu05230	KEGG_Central_carbon_metabolism_in_cancer%mmu05230	0.004376368	0.038108108	0.548915415	1.78157732	1	56	LDHA;PKM;G6PDX;IDH1;PFKL;MAPK3;PGAM1;HK1;AKT1;PDHA1;PGAM2;PDGFRB;MAP2K2;PIK3R1;MAPK1;PDHB;PDK1
KEGG_Glucagon_signaling_pathway%mmu04922	KEGG_Glucagon_signaling_pathway%mmu04922	0.002314815	0.034169393	0.545197099	1.861469682	1.00E-300	80	LDHA;PKM;PFKL;PRKACA;PGAM1;PDE3B;GNAS;PRKAG1;AKT1;PYGL;PDHA1;PGAM2;GYS1;CALM1;PLCB3;CALM3;PDHB;PRKAG2
KEGG_Drug_metabolism%mmu00983	KEGG_Drug_metabolism%mmu00983	0.00660793	0.047209821	0.518255901	1.698440045	2	59	GSTM1;MGST3;GSTT3;GUSB;UPP2;MGST2;NME1;NME3;IMPDH2;GSTM2;CMPK1;GSTT4;RRM1;GSTT1;IMPDH1;UGT1A6B;NAT2;CDA;TK1;TPMT
KEGG_Gap_junction%mmu04540	KEGG_Gap_junction%mmu04540	0.006696429	0.047209821	0.517667468	1.703125404	2	62	MAPK3;PRKACA;GNAI2;GNAS;TUBB5;TUBA1A;GJA1;GNA11;TUBA4A;PDGFRB;MAP2K2;TUBB4B;TUBA1B;LPAR1;PDGFC;PLCB3;MAPK1;TUBB3;TUBB2A;PRKG1;CDK1;TUBA1C;ADCY9;GNAI3;ITPR3
KEGG_Progesterone-mediated_oocyte_maturation%mmu04914	KEGG_Progesterone-mediated_oocyte_maturation%mmu04914	0.004555809	0.038108108	0.503068335	1.720223435	1	79	MAPK3;PRKACA;GNAI2;PDE3B;CCNB1;HSP90AB1;AKT1;CCNB2;ANAPC4;AURKA;ANAPC11;ANAPC16;PIK3R1;CDC26;ANAPC5;MAPK1;HSP90AA1;CDK1;CDC25C;FZR1;PIK3R2;ADCY9;GNAI3;AKT2;CDC25B;ANAPC7;CDC16
KEGG_Estrogen_signaling_pathway%mmu04915	KEGG_Estrogen_signaling_pathway%mmu04915	0.004524887	0.038108108	0.48235849	1.695524195	1	90	HSPA8;HSPA1B;MAPK3;PRKACA;GNAI2;HSP90AB1;GNAS;KRT13;AKT1;SHC1;HSP90B1;ESR2;CALM1;MAP2K2;KRT19;PIK3R1;PLCB3;CALM3;MAPK1;HSP90AA1;BCL2;HSPA1A;SHC2;PIK3R2;ADCY9;CREB3L1;GNAI3;CTSD;ITPR3
KEGG_HIF-1_signaling_pathway%mmu04066	KEGG_HIF-1_signaling_pathway%mmu04066	0.002314815	0.034169393	0.479765987	1.692920612	1.00E-300	93	LDHA;PGK1;MKNK2;ALDOA;TFRC;PFKL;MAPK3;STAT3;HK1;ENO1;AKT1;PDHA1;EGLN1;GM29667;MAP2K2;TLR4;PIK3R1;MAPK1;PDHB;RPS6;BCL2;PDK1;RBX1;ARNT
KEGG_Retrograde_endocannabinoid_signaling%mmu04723	KEGG_Retrograde_endocannabinoid_signaling%mmu04723	0.004901961	0.038108108	0.475502746	1.696094016	1	105	MAPK3;PRKACA;GNAI2;NDUFB11;GNB2;NDUFA4;NDUFA4L2;ND4;NDUFA11;ND4L;ND5;ND1;ND6;PLCB3;ND2;NDUFB7;MAPK1;CACNA1A;GNB1;NDUFB10;NDUFA3;ABHD6;ADCY9;GNAI3;ITPR3;NDUFV2;NDUFS1;NDUFAB1;NDUFA2;GNG13;SLC17A6;NDUFS8;NDUFS2
KEGG_Insulin_signaling_pathway%mmu04910	KEGG_Insulin_signaling_pathway%mmu04910	0.004938272	0.038108108	0.459796905	1.671073731	1	117	MKNK2;MAPK3;PRKACA;HK1;PDE3B;FASN;PRKAG1;PRKAR1B;PTPRF;AKT1;SHC1;PYGL;IRS1;BAD;PPP1CA;GYS1;CALM1;FLOT2;MAP2K2;PRKAR1A;PIK3R1;INPPL1;CALM3;MAPK1;PRKAG2;RPS6;SHC2;CBLB;RHOQ;PIK3R2;PTPN1
KEGG_Non-alcoholic_fatty_liver_disease%mmu04932	KEGG_Non-alcoholic_fatty_liver_disease%mmu04932	0.005	0.038108108	0.455541165	1.699706547	1	140	UQCRH;COX8A;TNFRSF1A;COX2;NDUFB11;COX7A2;PRKAG1;CDC42;COX7B;AKT1;PPARG;COX6B1;COX6A1;CYTB;UQCRFS1;IRS1;COX7A2L;NDUFA4;NDUFA4L2;NR1H3;RAC1;COX4I1;BID;NDUFA11;PIK3R1;NDUFB7;ADIPOR2;CYC1;PRKAG2;RXRA;ADIPOR1;NDUFB10;UQCRC1;UQCR11;NDUFA3;EIF2AK3;PIK3R2;SDHD;SDHA;NDUFV2;AKT2;NDUFS1;NDUFAB1
KEGG_Legionellosis%mmu05134	KEGG_Legionellosis	0.003508772	0.030465079	0.450780933	1.613299143	1	50	HSPA1B;EEF1A2;MYD88;CASP9;BNIP3;CASP3;RAB1A;CASP7;ARF1;VCP;CD14;BCL2L13;NFKB1;PYCARD;SEC22B
KEGG_Oocyte_meiosis%mmu04114	KEGG_Oocyte_meiosis%mmu04114	0.004807692	0.038108108	0.450652739	1.607890434	1	102	MAPK3;PRKACA;PPP2R1A;CCNB1;YWHAE;CCNB2;PPP1CA;STAG3;ANAPC4;AURKA;CALM1;ANAPC11;ANAPC16;YWHAH;CDC26;CALM3;ANAPC5;MAPK1;CCNE1;SKP1;RBX1;CDK1;CDC25C;ADCY9;ITPR3;YWHAZ;YWHAQ;YWHAB;ANAPC7;PPP1CB;CDC16;PPP2R1B;PPP2CA;ANAPC2
KEGG_Phospholipase_D_signaling_pathway%mmu04072	KEGG_Phospholipase_D_signaling_pathway%mmu04072	0.007246377	0.049840933	0.435114318	1.561998393	2	109	PLPP2;MAPK3;GNAS;RALGDS;RRAS2;AKT1;SHC1;PIP5K1B;LPAR3;ARF1;ARF2;PDGFRB;MAP2K2;KITL;SPHK2;LPAR1;RAPGEF4;PDGFC;PIK3R1;PLA2G4A;PLCB3;MAPK1;MRAS;LPAR6;SHC2;GNA12;AGPAT1;PIK3R2;ADCY9
KEGG_Transcriptional_misregulation_in_cancer%mmu05202	KEGG_Transcriptional_misregulation_in_cancer%mmu05202	0.001658375	0.034169393	-0.460194785	-1.647248156	1.00E-300	145	NFKBIZ;MYC;DDX5;DDIT3;RUNX1;GADD45G;EWSR1;CCNT2;PLAU;GADD45A;DOT1L;PDGFA;TAF15;AFF1;JMJD1C;H3F3B;IL6;ITGB7;SS18L1;DDB2;CCNT1;CDKN1A;LYL1;HOXA9;PAX5;MDM2;DUSP6;H3C14;KMT2A
KEGG_Spliceosome%mmu03040	KEGG_Spliceosome%mmu03040	0.001689189	0.034169393	-0.477723368	-1.6894112	1.00E-300	130	SRSF5;DDX5;PRPF40B;SRSF10;PRPF38B;HNRNPA3;HNRNPU;HNRNPA1;MAGOHB;RBMX;DDX42;RBM25;SRSF2;SNRNP70;TCERG1;SRSF1;THOC2;THOC1;RBM8A;SRSF7;SRSF4;RBM17;PRPF3;SRSF6;PRPF31;U2AF1;SYF2;SNRPF;SLU7;SF3A3;U2SURP;ISY1;THOC2L
KEGG_Cytosolic_DNA-sensing_pathway%mmu04623	KEGG_Cytosolic_DNA-sensing_pathway%mmu04623	0.003696858	0.038108108	-0.534080216	-1.654852003	1	53	IKBKG;IRF3;CHUK;CGAS;POLR3D;POLR3GL;IKBKE;IL6;POLR3E;ADAR;POLR2K;GSDMD;IKBKB;AIM2;MLKL;ZBP1;IRF7;CCL4
KEGG_Aminoacyl-tRNA_biosynthesis%mmu00970	KEGG_Aminoacyl-tRNA_biosynthesis%mmu00970	0.001831502	0.034169393	-0.579386945	-1.805014645	1.00E-300	52	TARS;SARS;AARS;CARS;IARS;LARS;NARS;EPRS;TARS2;GARS;RARS2;VARS;NARS2;QRSL1;IARS2;YARS;EARS2
