## Supplementary Table 3 for "Rewiring of RNA–protein coupling in osteocytes in response to hyperglycemic levels of glucose"

pathway_o	KEGG	pathway	MMU	pval	padj	ES	NES	nMoreExtreme	size	leadingEdge
KEGG_Protein_digestion_and_absorption%mmu04974	KEGG_	Protein_digestion_and_absorption	mmu04974	0.001683502	0.04435357	0.61857508	1.916492545	1.00E-300	56	COL16A1;COL5A3;COL5A2;COL1A1;COL3A1;SLC38A2;COL18A1;COL6A1;COL5A1;COL8A1;COL11A1;COL6A2
KEGG_Viral_life_cycle%mmu03250	KEGG_	Viral_life_cycle	mmu03250	0.001692047	0.04435357	0.601144998	1.84995357	1.00E-300	55	FURIN;CHMP4B;KAT2B;MAP1A;PSIP1;TRIM12C;TRIM30D;SAMHD1;MX2;NELFE;BST2;MX1;TRIM5;XPO1;SERINC5;MAP1B;SERINC3;CCNT2;CCNT1;VPS4B;SUPT5;APOBEC3;AFF4
KEGG_Th17_cell_differentiation%mmu04659	KEGG_	Th17_cell_differentiation	mmu04659	0.003378378	0.045443558	0.547291975	1.759205565	1	72	PPP3CA;STAT3;SMAD3;TGFBR2;AHR;IL1RAP;RUNX1;STAT5A;IL6;SMAD4;IKBKG;IKBKB;STAT1;JAK3;MTOR;LAT;JUN;IL6ST;IL2RB;HIF1A;NFKB1;FOS;CHUK;STAT5B;IL1R1;MAPK12;JAK2;PPP3CB;RARA;LCK
KEGG_ECM-receptor_interaction%mmu04512	KEGG_	ECM-receptor_interaction	mmu04512	0.003384095	0.045443558	0.546228412	1.704454995	1	60	TNC;COL1A1;DAG1;COL6A1;SDC1;AGRN;ITGA7;LAMA5;ITGA2B;ITGB3;CD47;FN1;ITGA10;COL6A2;ITGB8;LAMC1;SDC4;SPP1;ITGAV;LAMB2;ITGB7;LAMA4;ITGA3
KEGG_Parathyroid_hormone_synthesis,_secretion_and_action%mmu04928	KEGG_	Parathyroid_hormone_synthesis,_secretion_and_action	mmu04928	0.001650165	0.04435357	0.535732902	1.751267122	1.00E-300	80	EGR1;MEF2D;EGFR;PDE4B;NR4A2;ADCY7;LRP6;PRKACB;CREB5;PDE4D;MMP14;ITPR1;MAP2K1;CREB3L2;TNFSF11;ADCY6;ATF4;PRKCA;FOS;ADCY3;ITPR2;CREB1;JUND
KEGG_Wnt_signaling_pathway%mmu04310	KEGG_	Wnt_signaling_pathway	mmu04310	0.00330033	0.045443558	0.484639417	1.682495533	1	120	PPP3CA;CCN4;ROR2;FZD2;SMAD3;LRP6;TBL1X;PRKACB;PRICKLE1;NFATC4;DVL2;WNT10A;CSNK1A1;FZD6;SMAD4;SERPINF1;DAAM1;APC2;JUN;PRICKLE4;CCND2;TLE3;TLE2;FZD1;APC;RSPO2;PRKCA;CSNK2A1;ROCK2
KEGG_Human_cytomegalovirus_infection%mmu05163	KEGG_	Human_cytomegalovirus_infection	mmu05163	0.001533742	0.04435357	0.457853931	1.678954746	1.00E-300	189	PDGFRA;PPP3CA;STAT3;EGFR;VEGFA;ADCY7;H2-T24;PRKACB;TRAF5;IL10RB;NFATC4;CREB5;ITGB3;ROCK1;CASP3;ITPR1;IL6;TAPBP;IKBKG;PTGER3;IKBKB;TAP2;TAP1;H2-T23;MAP2K1;SOS2;MAP2K6;CDKN2A;H2-D1;CREB3L2;H2-K1;H2-Q4;MTOR;CGAS;GRB2;ARHGEF12;GNG8;ADCY6;SOS1;B2M;H2-T-PS;ITGAV;ATF4;H2-T22;NFKB1;PRKCA;PTGER1;H2-M3;ROCK2;CHUK;CCL5;CASP9;H2-T10;IL1R1;PIK3CA;ADCY3;MAPK12;ITPR2;CREB1;PPP3CB;RPS6KB1;PIK3R2
KEGG_Human_T-cell_leukemia_virus_1_infection%mmu05166	KEGG_	Human_T-cell_leukemia_virus_1_infection	mmu05166	0.003149606	0.045443558	0.432898185	1.586284509	1	196	EGR1;PPP3CA;IL15RA;ADCY7;SMAD3;H2-T24;NRP1;PRKACB;NFATC4;CREB5;TGFBR2;TLN2;ATM;KAT2B;MAP3K14;STAT5A;IL6;SMAD4;IKBKG;TSPO;IKBKB;IL15;H2-T23;MAP2K1;DLG1;CDKN2B;CDKN2A;H2-D1;JAK3;CREB3L2;H2-K1;H2-Q4;JUN;CCND2;XIAP;ANAPC1;ADCY6;IL2RB;ETS2;XPO1;CRTC1;B2M;H2-T-PS;ATF4;CDC23;H2-T22;NFKB1;H2-M3;FOS;CHUK;ZFP36;H2-T10;STAT5B;IL1R1;PIK3CA;ATR;ADCY3;PTEN;CREB1;PPP3CB;CDC27;PIK3R2;CHEK1;FDPS;GM7030;LCK;MYC;TR…
KEGG_Rap1_signaling_pathway%mmu04015	KEGG_	Rap1_signaling_pathway	mmu04015	0.002673797	0.04435357	-0.375969622	-1.454445747	1.00E-300	158	MAP2K3;NGF;KITL;ACTB;ACTG1;PFN1;ITGAL;HRAS;PGF;RAPGEF2;CALM1;EPHA2;AKT1;RAP1B;FGF7;ID1;MRAS;RASGRP2;ADCY9;CSF1R;MAP2K2;BCAR1;ADORA2A;RAPGEF3;TEK;CRK;RAP1GAP;CSF1;EVL;PFN2;NRAS;EFNA1;PDGFC;FGF2;CDC42
KEGG_Phagosome%mmu04145	KEGG_	Phagosome	mmu04145	0.002525253	0.04435357	-0.43739164	-1.623376595	1.00E-300	116	TFRC;TUBB5;TUBA1B;ATP6V1B2;TUBB4B;TUBB6;ACTB;ACTG1;ATP6V0D1;TUBB3;TLR4;TUBA4A;ATP6V1C1;TUBA1C;ATP6V1E1;ATP6V0E2;ATP6V0B;ATP6V0A1;VAMP3;ATP6V0C;ATP6AP1;ATP6V1A;THBS2;LAMP1;ATP6V1H
KEGG_Neurotrophin_signaling_pathway%mmu04722	KEGG_	Neurotrophin_signaling_pathway	mmu04722	0.0025	0.04435357	-0.437752941	-1.6093228	1.00E-300	108	NGF;ARHGDIB;ARHGDIG;ARHGDIA;IRS1;HRAS;RIPK2;CALM1;AKT1;RAP1B;SHC2;CAMK2D;MAP2K2;BDNF;CRK;NFKBIA;TRP53;RPS6KA2;PRDM4;FOXO3;NRAS;SH2B3;CDC42;IRAK1;PIK3CB;BAX;BCL2
KEGG_p53_signaling_pathway%mmu04115	KEGG_	p53_signaling_pathway	mmu04115	0.002487562	0.04435357	-0.475181231	-1.61902087	1.00E-300	66	CDK1;CDK4;MDM2;CCND1;BCL2L1;GTSE1;PMAIP1;ZMAT3;CCNG1;RRM2;STEAP3;SERPINE1;BID;CCNB1
KEGG_Mitophagy%mmu04137	KEGG_	Mitophagy	mmu04137	0.002487562	0.04435357	-0.476700434	-1.624197045	1.00E-300	66	BCL2L1;HRAS;RRAS2;OPTN;MAP1LC3B;MRAS;USP15;MFN2;FIS1;GABARAP;UBA52;PGAM5;TRP53;FOXO3;NRAS
KEGG_Cardiac_muscle_contraction%mmu04260	KEGG_	Cardiac_muscle_contraction	mmu04260	0.00243309	0.04435357	-0.496910606	-1.664749463	1.00E-300	60	TNNT2;UQCRH;COX2;COX8A;COX7A2;CYTB;TPM2;ATP1B1;COX6A1;CACNG7;ATP2A3;COX4I1;ATP1A1;MYH7;COX6B1;COX7B;CASQ2;COX6A2;COX7A2L;COX7C
KEGG_Glutathione_metabolism%mmu00480	KEGG_	Glutathione_metabolism	mmu00480	0.002439024	0.04435357	-0.524507884	-1.715607059	1.00E-300	53	ODC1;SRM;PRDX6;LAP3;GSTT3;RRM2;G6PDX;GSTP1;GPX4;MGST2;GCLM;GSS;GSTT4;GSTT1;GSTO1;MGST3
KEGG_Ribosome_biogenesis_in_eukaryotes%mmu03008	KEGG_	Ribosome_biogenesis_in_eukaryotes	mmu03008	0.002444988	0.04435357	-0.537639295	-1.863817806	1.00E-300	74	NHP2;PWP2;NOP10;SNU13;REXO1;UTP4;NAT10;GNL3;POP7;RPP38;RPP25L;DKC1;RCL1;MPHOSPH10;RRP7A;TBL3;NOP58;IMP3;RPP40;UTP6;IMP4;FCF1;WDR3;UTP18;NOP56;NOL6;GNL3L
KEGG_Oxidative_phosphorylation%mmu00190	KEGG_	Oxidative_phosphorylation	mmu00190	0.002538071	0.04435357	-0.555547802	-2.086759468	1.00E-300	123	ATP6V1B2;ATP6V0D1;UQCRH;ATP6V1C1;COX2;ND5;ND4;ATP6V1E1;ATP6V0E2;COX8A;ATP6V0B;ATP6V0A1;ATP5J2;ATP6V0C;ATP6AP1;COX7A2;CYTB;ND1;ATP6V1A;ATP6V1H;NDUFB7;ATP5B;NDUFB10;ATP5G1;COX6A1;NDUFA10;ATP5D;ND6;NDUFA4L2;COX4I1;NDUFA11;SDHD;COX6B1;ND2;COX7B;ATP6V1C2;PPA1;ATP6V1D;ATP6;ATP6V0E;COX6A2;COX7A2L;COX7C;ATP5E;NDUFA7
KEGG_Rheumatoid_arthritis%mmu05323	KEGG_	Rheumatoid_arthritis	mmu05323	0.00245098	0.04435357	-0.571900123	-1.878620141	1.00E-300	56	CTSK;ATP6V1B2;ATP6V0D1;ITGAL;TLR4;ATP6V1C1;ICAM1;ATP6V1E1;ATP6V0E2;ATP6V0B;ATP6V0A1;CXCL3;CXCL5;ATP6V0C;ATP6AP1;ATP6V1A;ATP6V1H;TEK;CSF1;CCL2
KEGG_Ribosome%mmu03010	KEGG_	Ribosome	mmu03010	0.002645503	0.04435357	-0.662680998	-2.501462462	1.00E-300	135	RPS12;RPS26;RPL41;RPSA;RPLP0;MRPS6;RPL26;RPS25;RPL7;MRPL33;RPL12;GM6570;RPL27A;RPS7;RPS3A1;MRPL19;RPL10;MRPS2;RPS19;RPLP1;MRPL36;MRPL20;RPL36AL;RPL8;GM46415;MRPS18A;UBA52;MRPL34;MRPL18;RPL4;RPL6;RPS6;RPL32;RPL37A;RPS17;RPS15;RPL14;RPS11;RPL39;RPL35;RPL37;RPL7A;MRPS21;RPS4X;RPL11;RPS15A;FAU;MRPL1;RPS16;MRPL12;MRPL10;RPL19;RPS5;MRPL17;RPL13;RPS9;RPL9;RPS13;RPL18;RPL18A;RPS20;RPS24;RPL24;MRPS15;RPL1…
KEGG_Mineral_absorption%mmu04978	KEGG_	Mineral_absorption	mmu04978	0.002298851	0.04435357	-0.675373996	-1.975563489	1.00E-300	32	MT1;FTL1;MT2;HMOX1;FTH1;ATOX1;ATP1B1;ATP1A1
KEGG_Collecting_duct_acid_secretion%mmu04966	KEGG_	Collecting_duct_acid_secretion	mmu04966	0.002150538	0.04435357	-0.734612791	-1.935583008	1.00E-300	19	ATP6V1B2;ATP6V0D1;ATP6V1C1;ATP6V1E1;ATP6V0E2;ATP6V0A1;ATP6V0C;ATP6V1A;ATP6V1C2;ATP6V1D;ATP6V0E
