## Supplementary Table 7 for "Rewiring of RNA–protein coupling in osteocytes in response to hyperglycemic levels of glucose"

	...1	Cluster	CES	Category	Term	Count	List Total	Pop Hits	Pop Total	%	PValue	Benj	FE	direction	log10_Benj
1	1	1	6.2	GOTERM_BP_DIRECT	protein K48-linked ubiquitination	22	1348	99	29712	1.6	2.86E-09	6.50E-07	4.9	up_up	6.187086643
2	2	1	6.2	GOTERM_BP_DIRECT	protein K11-linked ubiquitination	13	1348	39	29712	0.94	8.99E-08	1.61E-05	7.35	up_up	4.793174124
3	3	1	6.2	GOTERM_BP_DIRECT	protein branched polyubiquitination	9	1348	19	29712	0.65	8.44E-07	9.39E-05	10.44	up_up	4.027334408
4	4	1	6.2	GOTERM_BP_DIRECT	anaphase-promoting complex-dependent catabolic process	7	1348	25	29712	0.51	0.000723	0.0237	6.17	up_up	1.625251654
5	5	2	4.7	GOTERM_BP_DIRECT	premeiotic DNA replication	6	1348	6	29712	0.44	1.10E-06	0.00012	22.04	up_up	3.920818754
6	6	2	4.7	GOTERM_BP_DIRECT	double-strand break repair via break-induced replication	7	1348	12	29712	0.51	6.27E-06	0.000514	12.86	up_up	3.289036881
7	7	2	4.7	GOTERM_BP_DIRECT	DNA replication initiation	9	1348	25	29712	0.65	9.47E-06	0.000741	7.93	up_up	3.130181792
8	8	2	4.7	GOTERM_BP_DIRECT	DNA strand elongation involved in DNA replication	5	1348	6	29712	0.36	5.86E-05	0.00326	18.37	up_up	2.4867824
9	9	2	4.7	GOTERM_BP_DIRECT	mitotic DNA replication initiation	4	1348	5	29712	0.29	0.000868	0.0263	17.63	up_up	1.580044252
10	10	3	4.24	GOTERM_BP_DIRECT	cytoplasmic translation	20	1348	110	29712	1.45	4.96E-07	5.92E-05	4.01	up_up	4.227678293
11	11	3	4.24	GOTERM_BP_DIRECT	translation at presynapse	11	1348	64	29712	0.8	0.000576	0.0199	3.79	up_up	1.701146924
12	12	3	4.24	GOTERM_BP_DIRECT	translation at postsynapse	11	1348	65	29712	0.8	0.000654	0.0223	3.73	up_up	1.651695137
13	13	4	2.78	GOTERM_BP_DIRECT	mitochondrial respiratory chain complex I assembly	12	1348	68	29712	0.87	0.000227	0.0098	3.89	up_up	2.008773924
14	14	4	2.78	GOTERM_BP_DIRECT	proton motive force-driven mitochondrial ATP synthesis	11	1348	64	29712	0.8	0.000576	0.0199	3.79	up_up	1.701146924
15	15	4	2.78	GOTERM_BP_DIRECT	aerobic respiration	11	1348	73	29712	0.8	0.00164	0.0418	3.32	up_up	1.378823718
16	16	5	2.46	GOTERM_BP_DIRECT	positive regulation of cytoplasmic translation	6	1348	16	29712	0.44	0.000546	0.0197	8.27	up_up	1.705533774
17	17	7	2.28	GOTERM_BP_DIRECT	regulation of G1/S transition of mitotic cell cycle	13	1348	64	29712	0.94	2.65E-05	0.00168	4.48	up_up	2.774690718
18	18	7	2.28	GOTERM_BP_DIRECT	regulation of nucleotide-excision repair	8	1348	30	29712	0.58	0.000315	0.0127	5.88	up_up	1.896196279
19	19	7	2.28	GOTERM_BP_DIRECT	regulation of G0 to G1 transition	7	1348	27	29712	0.51	0.00112	0.0315	5.71	up_up	1.501689446
20	20	7	2.28	GOTERM_BP_DIRECT	positive regulation of stem cell population maintenance	9	1348	51	29712	0.65	0.00196	0.0486	3.89	up_up	1.313363731
21	21	9	1.89	GOTERM_BP_DIRECT	aorta development	9	1348	41	29712	0.65	0.000439	0.0168	4.84	up_up	1.774690718
22	22	10	1.86	GOTERM_BP_DIRECT	ubiquitin-dependent protein catabolic process via the multivesicular body sorting pathway	7	1348	27	29712	0.51	0.00112	0.0315	5.71	up_up	1.501689446
23	23	10	1.86	GOTERM_BP_DIRECT	plasma membrane repair	7	1348	28	29712	0.51	0.00137	0.0369	5.51	up_up	1.432973634
24	1	1	-7.71	GOTERM_BP_DIRECT	cytoplasmic translation	25	1069	110	29712	2.3	9.31E-13	4.33E-10	6.32	dn_dn	-9.363512104
25	2	1	-7.71	GOTERM_BP_DIRECT	translation at presynapse	13	1069	64	29712	1.19	2.56E-06	0.000403	5.65	dn_dn	-3.394694954
26	3	1	-7.71	GOTERM_BP_DIRECT	translation at postsynapse	13	1069	65	29712	1.19	3.04E-06	0.000452	5.56	dn_dn	-3.344861565
27	4	2	-3.94	GOTERM_BP_DIRECT	ribosomal large subunit biogenesis	9	1069	35	29712	0.83	2.69E-05	0.0025	7.15	dn_dn	-2.602059991
28	5	2	-3.94	GOTERM_BP_DIRECT	ribosomal large subunit assembly	6	1069	13	29712	0.55	6.01E-05	0.00414	12.83	dn_dn	-2.382999659
29	6	2	-3.94	GOTERM_BP_DIRECT	regulation of signal transduction by p53 class mediator	5	1069	13	29712	0.46	0.000915	0.0382	10.69	dn_dn	-1.417936637
30	7	3	-3.17	GOTERM_BP_DIRECT	exonucleolytic trimming to generate mature 3'-end of 5.8S rRNA from tricistronic rRNA transcript (SSU-rRNA, 5.8S rRNA, LSU-rRNA)	5	1069	7	29712	0.46	5.33E-05	0.00397	19.85	dn_dn	-2.401209493
31	8	3	-3.17	GOTERM_BP_DIRECT	nuclear polyadenylation-dependent rRNA catabolic process	5	1069	7	29712	0.46	5.33E-05	0.00397	19.85	dn_dn	-2.401209493
32	9	3	-3.17	GOTERM_BP_DIRECT	TRAMP-dependent tRNA surveillance pathway	5	1069	7	29712	0.46	5.33E-05	0.00397	19.85	dn_dn	-2.401209493
33	10	3	-3.17	GOTERM_BP_DIRECT	RNA catabolic process	8	1069	29	29712	0.74	5.93E-05	0.00414	7.67	dn_dn	-2.382999659
34	11	3	-3.17	GOTERM_BP_DIRECT	nuclear-transcribed mRNA catabolic process	7	1069	24	29712	0.64	0.000164	0.00982	8.11	dn_dn	-2.007888512
35	12	4	-2.96	GOTERM_BP_DIRECT	one-carbon metabolic process	6	1069	18	29712	0.55	0.000344	0.018	9.26	dn_dn	-1.744727495
36	13	5	-2.38	GOTERM_BP_DIRECT	telomere maintenance	11	1069	64	29712	1.01	8.97E-05	0.00578	4.78	dn_dn	-2.238072162
37	14	5	-2.38	GOTERM_BP_DIRECT	regulation of DNA repair	10	1069	58	29712	0.92	0.000212	0.0121	4.79	dn_dn	-1.91721463
38	15	5	-2.38	GOTERM_BP_DIRECT	regulation of DNA replication	8	1069	43	29712	0.74	0.00079	0.0345	5.17	dn_dn	-1.462180905
39	1	1	3.44	GOTERM_BP_DIRECT	vesicle docking involved in exocytosis	8	1317	24	29712	0.6	5.86E-05	0.00376	7.52	up_dn	-2.424812155
40	2	1	3.44	GOTERM_BP_DIRECT	membrane fission	8	1317	27	29712	0.6	0.000134	0.00746	6.68	up_dn	-2.127261173
41	3	2	3.09	GOTERM_BP_DIRECT	mitochondrial calcium ion homeostasis	7	1317	18	29712	0.52	8.75E-05	0.00518	8.77	up_dn	-2.28567024
42	4	2	3.09	GOTERM_BP_DIRECT	positive regulation of mitochondrial calcium ion concentration	5	1317	9	29712	0.37	0.000404	0.0152	12.53	up_dn	-1.818156412
43	5	3	2.73	GOTERM_BP_DIRECT	pexophagy	7	1317	15	29712	0.52	2.65E-05	0.00198	10.53	up_dn	-2.70333481
44	6	4	2.66	GOTERM_BP_DIRECT	Rac protein signal transduction	7	1317	27	29712	0.52	0.000991	0.0292	5.85	up_dn	-1.534617149
45	7	4	2.66	GOTERM_BP_DIRECT	positive regulation of lamellipodium assembly	7	1317	30	29712	0.52	0.00177	0.046	5.26	up_dn	-1.337242168
46	8	5	2.48	GOTERM_BP_DIRECT	regulation of mitotic metaphase/anaphase transition	9	1317	36	29712	0.67	0.000145	0.00769	5.64	up_dn	-2.11407366
47	9	5	2.48	GOTERM_BP_DIRECT	regulation of G0 to G1 transition	7	1317	27	29712	0.52	0.000991	0.0292	5.85	up_dn	-1.534617149
48	10	5	2.48	GOTERM_BP_DIRECT	positive regulation of double-strand break repair	9	1317	48	29712	0.67	0.00113	0.0326	4.23	up_dn	-1.4867824
49	11	5	2.48	GOTERM_BP_DIRECT	regulation of nucleotide-excision repair	7	1317	30	29712	0.52	0.00177	0.046	5.26	up_dn	-1.337242168
50	12	5	2.48	GOTERM_BP_DIRECT	regulation of G1/S transition of mitotic cell cycle	10	1317	64	29712	0.75	0.00196	0.0488	3.53	up_dn	-1.311580178
51	13	6	2.43	GOTERM_BP_DIRECT	canonical glycolysis	9	1317	19	29712	0.67	7.08E-07	9.70E-05	10.69	up_dn	-4.013228266
52	14	7	2.24	GOTERM_BP_DIRECT	DNA biosynthetic process	7	1317	30	29712	0.52	0.00177	0.046	5.26	up_dn	-1.337242168
53	15	9	1.91	GOTERM_BP_DIRECT	cytoplasmic translation	14	1317	110	29712	1.05	0.00117	0.0334	2.87	up_dn	-1.476253533
54	16	11	1.81	GOTERM_BP_DIRECT	membrane fission	8	1317	27	29712	0.6	0.000134	0.00746	6.68	up_dn	-2.127261173
55	17	11	1.81	GOTERM_BP_DIRECT	autophagosome maturation	9	1317	45	29712	0.67	0.000724	0.0233	4.51	up_dn	-1.632644079
56	1	1	-6.72	GOTERM_BP_DIRECT	cytoplasmic translation	19	944	110	29712	1.98	1.16E-08	4.33E-06	5.44	dn_up	5.363512104
57	2	1	-6.72	GOTERM_BP_DIRECT	translation at presynapse	13	944	64	29712	1.35	7.01E-07	0.000145	6.39	dn_up	3.838631998
58	3	1	-6.72	GOTERM_BP_DIRECT	translation at postsynapse	13	944	65	29712	1.35	8.35E-07	0.000152	6.29	dn_up	3.818156412
59	4	2	-4.47	GOTERM_BP_DIRECT	positive regulation of establishment of protein localization to telomere	7	944	10	29712	0.73	1.89E-07	5.04E-05	22.03	dn_up	4.297569464
60	5	2	-4.47	GOTERM_BP_DIRECT	chaperone mediated protein folding independent of cofactor	6	944	8	29712	0.62	1.65E-06	0.000267	23.61	dn_up	3.573488739
61	6	2	-4.47	GOTERM_BP_DIRECT	positive regulation of telomere maintenance via telomerase	10	944	40	29712	1.04	3.55E-06	0.000508	7.87	dn_up	3.294136288
62	7	2	-4.47	GOTERM_BP_DIRECT	positive regulation of telomerase RNA localization to Cajal body	4	944	4	29712	0.42	0.000124	0.0103	31.47	dn_up	1.987162775
63	8	2	-4.47	GOTERM_BP_DIRECT	scaRNA localization to Cajal body	4	944	5	29712	0.42	0.000304	0.0206	25.18	dn_up	1.68613278
64	9	3	-4.19	GOTERM_BP_DIRECT	translational initiation	12	944	61	29712	1.25	3.04E-06	0.000453	6.19	dn_up	3.343901798
65	10	3	-4.19	GOTERM_BP_DIRECT	formation of cytoplasmic translation initiation complex	6	944	15	29712	0.62	7.34E-05	0.00719	12.59	dn_up	2.14327111
66	11	4	-3.23	GOTERM_BP_DIRECT	GMP biosynthetic process	5	944	9	29712	0.52	0.000112	0.0102	17.49	dn_up	1.991399828
67	12	4	-3.23	GOTERM_BP_DIRECT	purine nucleotide biosynthetic process	6	944	21	29712	0.62	0.000424	0.0272	8.99	dn_up	1.565431096
68	13	4	-3.23	GOTERM_BP_DIRECT	'de novo' IMP biosynthetic process	4	944	6	29712	0.42	0.000593	0.0362	20.98	dn_up	1.441291429
69	14	5	-2.88	GOTERM_BP_DIRECT	mitochondrial respiratory chain complex I assembly	10	944	68	29712	1.04	0.000289	0.0199	4.63	dn_up	1.701146924
70	15	5	-2.88	GOTERM_BP_DIRECT	aerobic respiration	10	944	73	29712	1.04	0.000495	0.0307	4.31	dn_up	1.512861625
71	16	6	-2.31	GOTERM_BP_DIRECT	positive regulation of transcription initiation by RNA polymerase II	9	944	61	29712	0.94	0.000664	0.0392	4.64	dn_up	1.406713933
72	17	6	-2.31	GOTERM_BP_DIRECT	RNA polymerase II preinitiation complex assembly	8	944	49	29712	0.83	0.000852	0.0488	5.14	dn_up	1.311580178
